# Protein turnover in the developing *Triticum aestivum* grain

**DOI:** 10.1101/2021.06.15.448508

**Authors:** Hui Cao, Owen Duncan, A. Harvey Millar

## Abstract

Protein abundance in cereal grains is determined by the relative rates of protein synthesis and protein degradation during grain development. Through combining *in vivo* stable isotope labelling and in-depth quantitative proteomics, we have measured the turnover of 1400 different types of proteins during wheat grain development. We demonstrate that there is a spatiotemporal pattern to protein turnover rates which explain part of the variation in protein abundances that is not attributable to differences in wheat gene expression. We show that approximately 20% of total grain ATP production is used for grain proteome biogenesis and maintenance, and nearly half of this budget is invested exclusively in storage protein synthesis. We calculate that 25% of newly synthesized storage proteins are turned over during grain development rather than stored. This approach to measure protein turnover rates at proteome scale reveals how different functional categories of grain proteins accumulate, calculates the costs of protein turnover during wheat grain development and identifies the most and the least stable proteins in the developing wheat grain.
