## Supplemental data 8 for "Protein turnover in the developing *Triticum aestivum* grain"

### Sheet: Supplementary Data 8
Supplementary Data 8. Summary of key wheat grain storage proteins at seven molecular aspects. Transcript data were download from Chinese Spring at 2, 14 and 30DPA under non-stress growth conditions, and two bioreplicates of each time point were included. FCP, turnover rate and ATP energy cost data were collected from Supplementary Data 3, 4 and 6, respectively. Averaged values were summarized and…
The protein ID list used for this analysis.						The averaged value used for radar plot visualization
First ID	Protein group	Protein name	Protein family			1) Transcript data (mRNA, tpm)	tpm			Standard Deviation (SD)			one-way ANOVA & TukeyHSD test
TraesCS1A01G066100.1	TraesCS1A01G066100.1;TraesCS1B01G084300.1	11S globulin seed storage protein	11S globulin			Protein names	2DPA	14DPA	30DPA	2DPA	14DPA	30DPA	ANOVA	14DPAvs2DPA	30DPAvs2DPA	30DPAvs14DPA	count
TraesCS1D01G067100.1	TraesCS1D01G067100.1	11S globulin seed storage protein	11S globulin			HMW-GS	0.062066	685.968	2.46044	0.0019688	93.5996	0.894048	6.17444e-06	1.06635e-05	0.998373	1.08977e-05	3
TraesCS1B01G059000.1	TraesCS1B01G059000.1;TraesCS7A01G545600.1;TraesCS7A01G545400.1;TraesCS7D01G531900.1;TraesCS7B01G468800.1	11S globulin seed storage protein 2	11S globulin			LMW-GS	0	7600.2	12.1685	0	5324.5	10.187	4.09098e-06	2.1518e-05	0.999957	2.203e-05	10
TraesCS1D01G046400.1	TraesCS1D01G046400.1	11S globulin seed storage protein 2	11S globulin			Gliadin-like Avenin	0.00579249	838.454	2.39914	0.0153255	1245.98	2.74086	0.0666093	0.101876	0.999979	0.103048	7
TraesCS1A01G045800.1	TraesCS1A01G045800.1;TraesCS1A01G369500.1;TraesCS3D01G531600.1;TraesCS3B01G593800.1;TraesCS3A01G526500.1;TraesCS1D01G375400.1;TraesCS3A01G531000.1;TraesCS3D01G536500.1;TraesCS3B01G601500.1;TraesCS3A01G531100.1;TraesCS3B01G601300.1;TraesCS1B01G388000.1;TraesCS3A01G526200.1	11S seed storage globulin A	11S globulin			Gamma-gliadin	0	6769.67	12.7618	0	7921.1	14.7097	0.00967188	0.0195829	0.999983	0.0198245	8
TraesCS7D01G531900.1	TraesCS7D01G531900.1, TraesCS1B01G059000.1, TraesCS7B01G468800.1, TraesCS1A01G045800.1, TraesCS1D01G046400.1, TraesCS7A01G545400.1, TraesCS7A01G545600.1, TraesCS1D01G375400.1, TraesCS3A01G526500.1, TraesCS3A01G531000.1, TraesCS3A01G531100.1, TraesCS1A01G369500.1, TraesCS3D01G531600.1, TraesCS3D01G536500.1, TraesCS3B01G593800.1, TraesCS3B01G601300.1, TraesCS3B01G601500.1, TraesCS1B01G388000.1, Tra…	11S globulin seed storage protein 2	11S globulin			Serpin	4.35714	375.158	2.83831	8.64391	314.415	4.33988	0.000185377	0.00064371	0.999826	0.000615624	9
TraesCS1B01G084300.1	TraesCS1B01G084300.1, TraesCS1A01G066100.1, TraesCS1D01G067100.1	11S globulin seed storage protein	11S globulin			11S globulin	29.3344	322.848	4.90222	45.5773	587.335	8.79409	0.17927	0.265363	0.9901	0.215016	7
TraesCS4A01G453800.1	TraesCS4A01G453800.1	Gliadin-like avenin	Gliadin-like avenin			Globulin 1	0.00642869	416.444	3694.85	0.0105972	319.373	3731.21	0.00233265	0.912421	0.00372277	0.00994399	9
TraesCS7A01G035300.1	TraesCS7A01G035300.1	Gliadin-like avenin	Gliadin-like avenin
TraesCS7A01G035500.1	TraesCS7A01G035500.1	Gliadin-like avenin	Gliadin-like avenin			2) Fold Change in Protein (FCP)	FCP			Standard Deviation (SD)			one-way ANOVA & TukeyHSD test
TraesCS7A01G036800.1	TraesCS7A01G036800.1	Gliadin-like avenin	Gliadin-like avenin			Protein names	10DPA	14DPA	17DPA	10DPA	14DPA	17DPA	ANOVA	14DPAvs10DPA	17DPAvs10DPA	17DPAvs14DPA	count
TraesCS7D01G031700.1	TraesCS7D01G031700.1	Gliadin-like avenin	Gliadin-like avenin			HMW-GS	1	12.8145	21.0851	0.058705	0.251324	0.399899	1.14507e-14	9.36109e-10	2.90878e-14	4.67438e-07	9
TraesCS7D01G031800.1	TraesCS7D01G031800.1	Gliadin-like avenin	Gliadin-like avenin			LMW-GS	1	14.2242	20.6671	0.056348	0.279211	0.550823	2.08514e-28	7.30593e-12	7.30505e-12	8.10343e-08	24
TraesCS7D01G032000.1	TraesCS7D01G032000.1, TraesCS4A01G453400.1	Gliadin-like avenin	Gliadin-like avenin			Gliadin-like Avenin	1	9.54734	9.31379	0.118911	0.85903	0.797824	3.22499e-08	1.30358e-06	2.38184e-07	0.984432	15
TraesCS4A01G453600.1	TraesCS4A01G453600.1	Gliadin-like avenin	Gliadin-like avenin			Gamma-gliadin	1	14.4521	19.5116	0.0779005	0.391643	0.623115	2.63212e-33	0	0	1.78015e-06	33
TraesCS1A01G007400.1	TraesCS1A01G007400.1	Gamma-gliadin	Gamma-gliadin			Serpin	1	7.92914	14.4572	0.247384	0.488388	0.400313	9.38821e-25	0	0	0	21
TraesCS1B01G011000.1	TraesCS1B01G011000.1	Gamma-gliadin	Gamma-gliadin			11S globulin	1	3.65474	4.84767	0.452099	0.324023	0.321981	9.51242e-27	4.37539e-13	4.37317e-13	2.00254e-07	21
TraesCS4A01G453400.1	TraesCS4A01G453400.1	Gamma-gliadin	Gamma-gliadin			Globulin 1	1	33.6005	90.0854	0.0072798	0.137578	0.401359	1.09073e-14	2.14278e-06	3.79696e-14	6.59872e-12	12
TraesCS7A01G035600.1	TraesCS7A01G035600.1	Gamma-gliadin	Gamma-gliadin
TraesCS7D01G032100.1	TraesCS7D01G032100.1	Gamma-gliadin	Gamma-gliadin			3) Protein synthesis rate (KS/A, d-1)	Synthesis rate			Standard Deviation (SD)			one-way ANOVA & TukeyHSD test
TraesCS1D01G001000.1	TraesCS1D01G001000.1, TraesCS1D01G001100.1, TraesCS1D01G001200.1, TraesCS1B01G011000.1, TraesCS1B01G010700.1	Gamma-gliadin	Gamma-gliadin			Protein names	10DPA	14DPA	17DPA	10DPA	14DPA	17DPA	ANOVA	14DPAvs10DPA	17DPAvs10DPA	17DPAvs14DPA	count
TraesCS1D01G001100.1	TraesCS1D01G001100.1	Gamma-gliadin	Gamma-gliadin			HMW-GS	1.15264	4.32386	3.73703	0.299175	0.160381	0.356908	4.96708e-06	1.20809e-05	1.91174e-05	0.153327	12
TraesCS1A01G007700.1	TraesCS1A01G007700.1, TraesCS1D01G000700.1	Gamma gliadin	Gamma-gliadin			LMW-GS	1.9707	5.83989	2.92694	0.84624	2.00229	1.04375	0.0001298	8.46777e-05	0.312774	0.00490046	30
TraesCS1A01G007200.1	TraesCS1A01G007200.1, TraesCS1D01G001300.1, TraesCS1B01G010600.1	Gamma-gliadin	Gamma-gliadin			Gliadin-like Avenin	1.56208	4.48943	1.26543	0.586263	NA	0.370889	0.00123776	0.00131492	0.706133	0.00126422	18
TraesCS1A01G007300.1	TraesCS1A01G007300.1	Gamma-gliadin	Gamma-gliadin			Gamma-gliadin	1.25776	4.77486	2.97197	0.558627	2.07221	1.572	0.000404951	0.000416839	0.025155	0.0818027	36
TraesCS1B01G011300.1	TraesCS1B01G011300.1	Gamma gliadin	Gamma-gliadin			Serpin	1.21967	1.6497	NA	0.0674623	NA	NA	NA	NA	NA	NA	6
TraesCS1D01G001200.1	TraesCS1D01G001200.1	Gamma-gliadin	Gamma-gliadin			11S globulin	1.11535	1.75835	1.41929	0.785983	2.2515	1.48758	0.527899	0.498451	0.830621	0.829487	42
TraesCS1D01G001400.1	TraesCS1D01G001400.1, TraesCS1A01G007300.1	Gamma-gliadin	Gamma-gliadin			Globulin 1	1.61177	4.09132	NA	NA	0.148688	NA	NA	NA	NA	NA	6
TraesCS4A01G296100.1	TraesCS4A01G296100.1;TraesCS4A01G296000.1	Globulin 1	Globulin 1
TraesCS4B01G017500.1	TraesCS4B01G017500.1	Globulin 1	Globulin 1			4) ATP energy cost for protein synthesis (KS/A, nmol ATP mcopy-1 grain-1 d-1)	Synthesis energy usage			Standard Deviation (SD)			one-way ANOVA & TukeyHSD test
TraesCS4D01G016000.2	TraesCS4D01G016000.2;TraesCS4D01G016000.1	Globulin 1	Globulin 1			Protein names	10DPA	14DPA	17DPA	10DPA	14DPA	17DPA	ANOVA	14DPAvs10DPA	17DPAvs10DPA	17DPAvs14DPA	count
TraesCS4D01G016100.1	TraesCS4D01G016100.1;TraesCS4D01G016100.2	Globulin 1	Globulin 1			HMW-GS	94.3622	NA	NA	NA	NA	NA	NA	NA	NA	NA	2
TraesCS4B01G017600.1	TraesCS4B01G017600.1	Globulin-1	Globulin 1			LMW-GS	72.5767	180.325	185.788	2.49051	70.9668	NA	NA	NA	NA	NA	6
TraesCS5A01G432100.1	TraesCS5A01G432100.1	Globulin-1	Globulin 1			Gliadin-like Avenin	42.8986	160.832	NA	NA	NA	NA	NA	NA	NA	NA	4
TraesCS5B01G434100.1	TraesCS5B01G434100.1	Globulin-1	Globulin 1			Gamma-gliadin	31.7425	220.963	NA	21.9097	NA	NA	NA	NA	NA	NA	4
TraesCS5D01G440000.1	TraesCS5D01G440000.1	Globulin-1	Globulin 1			Serpin	NA	79.3966	NA	NA	NA	NA	NA	NA	NA	NA	2
TraesCS4A01G296000.1	TraesCS4A01G296000.1, TraesCS4A01G296100.1, TraesCS4B01G017500.1, TraesCS4B01G017600.1, TraesCS4D01G016000.1, TraesCS4D01G016000.2, TraesCS4D01G016100.1, TraesCS4D01G016100.2	Globulin 1	Globulin 1			11S globulin	53.4804	130.575	153.059	62.8794	216.525	174.822	0.74692	0.751814	0.826977	0.989187	10
TraesCS4D01G016000.1	TraesCS4D01G016000.1, TraesCS4D01G016000.2	Globulin-1	Globulin 1			Globulin 1	101.944	290.179	NA	NA	NA	NA	NA	NA	NA	NA	2
TraesCS1A01G317500.1	TraesCS1A01G317500.1	High molecular weight glutenin subunit	HMW-GS
TraesCS1B01G330000.1	TraesCS1B01G330000.1	High molecular weight glutenin subunit	HMW-GS			5) Protein degradation rate (KD, d-1)	Degradation rate			Standard Deviation (SD)			one-way ANOVA & TukeyHSD test
TraesCS1D01G317300.1	TraesCS1D01G317300.1	High molecular weight glutenin subunit	HMW-GS			Protein names	10DPA	14DPA	17DPA	10DPA	14DPA	17DPA	ANOVA	14DPAvs10DPA	17DPAvs10DPA	17DPAvs14DPA	count
TraesCS1A01G008000.1	TraesCS1A01G008000.1;TraesCSU01G153800.1	Low molecular weight glutenin subunit	LMW-GS			HMW-GS	1.15264	0.201049	0.0962927	0.299175	0.0149244	0.0116127	0.000629899	0.00376211	0.00092977	0.870341	12
TraesCS1B01G011700.1	TraesCS1B01G011700.1	Low molecular weight glutenin subunit	LMW-GS			LMW-GS	0.951633	0.0707545	0.0938673	0.365535	0.0617524	0.097155	1.50358e-05	0.000170582	9.5468e-05	0.992005	30
TraesCS1B01G013500.1	TraesCS1B01G013500.1	Low molecular weight glutenin subunit	LMW-GS			Gliadin-like Avenin	1.13495	0.178193	0.122215	0.462749	NA	0.117497	0.00860984	0.124075	0.0114777	0.99259	18
TraesCS1D01G000200.1	TraesCS1D01G000200.1	Low molecular weight glutenin subunit	LMW-GS			Gamma-gliadin	1.104	0.279988	0.116646	0.538814	0.140556	0.0861614	5.22047e-05	0.00448948	6.68359e-05	0.773634	36
TraesCS1D01G007400.1	TraesCS1D01G007400.1	Low molecular weight glutenin subunit	LMW-GS			Serpin	0.740186	0	NA	0.0501481	NA	NA	NA	NA	NA	NA	6
TraesCS1D01G009900.1	TraesCS1D01G009900.1	Low molecular weight glutenin subunit	LMW-GS			11S globulin	0.481691	0.0328216	0.0222611	0.490941	0.0412844	0.0370365	8.28391e-05	0.00100241	0.000269739	0.995627	42
TraesCS1D01G001300.1	TraesCS1D01G001300.1;TraesCS1B01G010600.1;TraesCS1A01G007200.1	Low-molecular-weight glutenin subunit	LMW-GS			Globulin 1	1.36067	0	NA	NA	0	NA	NA	NA	NA	NA	6
TraesCS1D01G009400.1	TraesCS1D01G009400.1;TraesCS1A01G010900.1	Low-molecular-weight glutenin subunit	LMW-GS
TraesCS1D01G008600.1	TraesCS1D01G008600.1, TraesCS1D01G015100.1, TraesCS1B01G042700.1	Low-molecular-weight glutenin subunit	LMW-GS			6) ATP energy cost for protein degradation (KD, nmol ATP mcopy-1 grain-1 d-1)	Degradation energy usage			Standard Deviation (SD)			one-way ANOVA & TukeyHSD test
TraesCS1D01G000300.1	TraesCS1D01G000300.1, TraesCS1D01G008600.1, TraesCS1D01G015100.1, TraesCS1B01G011600.1, TraesCS1B01G011700.1, TraesCS1B01G013500.1, TraesCS1D01G000200.1	Low-molecular-weight glutenin subunit	LMW-GS			Protein names	10DPA	14DPA	17DPA	10DPA	14DPA	17DPA	ANOVA	14DPAvs10DPA	17DPAvs10DPA	17DPAvs14DPA	count
TraesCS4B01G079200.1	TraesCS4B01G079200.1	Serpin family protein	Serpin			HMW-GS	51.5617	NA	NA	NA	NA	NA	NA	NA	NA	NA	2
TraesCS4D01G078000.1	TraesCS4D01G078000.1	Serpin family protein	Serpin			LMW-GS	15.2079	2.096	6.2937	1.08127	2.30337	NA	NA	NA	NA	NA	6
TraesCS5A01G359700.1	TraesCS5A01G359700.1;TraesCS7B01G076300.1	Serpin family protein	Serpin			Gliadin-like Avenin	23.4407	4.25555	NA	NA	NA	NA	NA	NA	NA	NA	4
TraesCS5A01G417800.1	TraesCS5A01G417800.1	Serpin family protein	Serpin			Gamma-gliadin	23.9638	8.048	NA	2.6113	NA	NA	NA	NA	NA	NA	4
TraesCS5B01G362000.1	TraesCS5B01G362000.1	Serpin family protein	Serpin			Serpin	NA	0	NA	NA	NA	NA	NA	NA	NA	NA	2
TraesCS5B01G419900.1	TraesCS5B01G419900.1	Serpin family protein	Serpin			11S globulin	8.48065	1.5504	1.26353	11.9383	1.63999	1.90556	0.400991	0.534816	0.411966	0.96748	10
TraesCS5D01G368900.1	TraesCS5D01G368900.1	Serpin family protein	Serpin			Globulin 1	47.0262	0	NA	NA	NA	NA					2
TraesCS5D01G425800.1	TraesCS5D01G425800.1	Serpin family protein	Serpin
TraesCS7D01G172000.1	TraesCS7D01G172000.1;TraesCS7B01G076300.2	Serpin family protein	Serpin			7) Protein abundance (Fig. 6c)		10DPA				14DPA				17DPA
TraesCS4A01G235700.1	TraesCS4A01G235700.1, TraesCS4D01G078000.1	Serpin family protein	Serpin			Protein names	MW(KDa)	iBAQ	SD_iBAQ	Abundance(iBAQ*MW, KDa)	Abundance(%)	iBAQ	SD_iBAQ	Abundance(iBAQ*MW, KDa)	Abundance(%)	iBAQ	SD_iBAQ	Abundance(iBAQ*MW, KDa)	Abundance(%)	count
						HMW-GS	120	514629	493080	6.17555e+07	45.6019	1.1585e+06	1.05866e+06	1.3902e+08	36.0558	1042730	872513	125127600	30.4028	9
						LMW-GS	45	374772	278778	1.68647e+07	12.4533	1.89512e+06	1.68723e+06	8.52803e+07	34.5897	2389965	1.62687e+06	107548425	26.1315	24
						Avenin	20	992455	828787	1.98491e+07	14.6571	3.17017e+06	2.75576e+06	6.34033e+07	39.3155	3.16296e+06	2.75305e+06	6.32592e+07	15.3704	18
						Gamma-gliadin	45	362952	485898	1.63328e+07	12.0606	1.19579e+06	1.06696e+06	5.38104e+07	54.9846	1.20554e+06	1.23685e+06	5.42492e+07	13.1812	15
						Serpin	43	150135	303979	6.45582e+06	4.76714	333067	415929	1.43219e+07	32.5097	559891	811672	2.40753e+07	5.84969	27
						11S globulin	25	552986	661398	1.38246e+07	10.2085	928931	1.18891e+06	2.32233e+07	78.108	952840	1.19383e+06	2.3821e+07	5.7879	15
						Globulin 1	25	13622	30023.6	340551	0.251472	260359	367412	6508975	100	539396	599623	1.34849e+07	3.27649	24
						8) Glutenin component	10DPA	14DPA	17DPA
						HMW-GS/LMW-GS ratio	3.66182	1.63015	1.16345
						Gliadin/Glutenin ratio	0.460212	0.522576	0.50503
